# Improved nuclease-based prime editing by DNA repair modulation and pegRNA engineering

**DOI:** 10.1101/2024.02.01.578377

**Authors:** Panagiotis Antoniou, Louis Dacquay, Niklas Selfjord, Katja Madeyski-Bengtson, Anna-Lena Loyd, Euan Gordon, George Thom, Pei-Pei Hsieh, Sandra Wimberger, Saša Šviković, Mike Firth, Nina Akrap, Marcello Maresca, Martin Peterka

## Abstract

Prime editing is a genome engineering tool that allows installation of small edits with high precision. However, prime editing efficiency and purity can vary widely across different edits, genomic targets, and cell types. Prime editing nuclease (PEn) utilizes a fully active Cas9 instead of the nickase employed in conventional prime editors. PEn is capable of editing sites resistant to nickase-based prime editors but induces more undesired editing events. In this work, we introduce two strategies to enhance PEn precision and efficiency. First, we apply a small molecule approach, selectively modulating DNA repair pathways, to improve PEn precision up to 9.8-fold and reduce off-target editing by 90%. Second, through pegRNA engineering, we devise a strategy that mitigates unintended pegRNA scaffold integration, which is a common prime editing by-product, enhancing precision up to 3.5-fold. We apply this approach to a specific type of PEn editing mediated through non-homologous end joining and use it to achieve efficient and precise prime editing in multiple human cell lines, primary human hepatocytes, and mouse embryos. Together, this work presents two general strategies to improve prime editing, overcomes the limitations of current PEn editors, and provides reliable and precise genome editing outcomes, a pivotal requirement for therapeutic applications.
