## Supplementary Data 1 for "Improved nuclease-based prime editing by DNA repair modulation and pegRNA engineering"

### Sheet: gRNAs
Figure 1
Target	Edit type	Spacer (5'-3')	gRNA scaffold (5'-3')	RT template (5'-3')	PE5 nicking gRNA spacer (5'-3')
ALDOB	+1 C to A	CCGAGAAATCCTCTTCTCTG	GTTTTAGAGCTAGAAATAGCAAGTTAAAATAAGGCTAGTCCGTTATCAACTTGAAAAAGTGGCACCGAGTCGGTGC	GGTTGATGGAACTGTCCACATAGAAGAGGAT	GGTAGAGGGTCTCGTGGAAA
DNMT1	+2 T to G	CCCTGCCAAACGGAAACCTC	GTTTTAGAGCTAGAAATAGCAAGTTAAAATAAGGCTAGTCCGTTATCAACTTGAAAAAGTGGCACCGAGTCGGTGC	GCTCTTTCAGACTCTTCCTGCGGTTTCCGTTTGGC	GTCTTTGTCTTCTTCCTTGA
EGFR	11-bp insertion	GGCCGACAGCTATGAGATGG	GTTTTAGAGCTAGAAATAGCAAGTTAAAATAAGGCTAGTCCGTTATCAACTTGAAAAAGTGGCACCGAGTCGGTGC	GGACGCCGTCTTCCTCCAGAGTAGGTAATTCTCATAGCTGTCGG	GGCTTCCTACCTTTGCGGCA
KCNA1	+1 A to C	TCCATGACCACTGTAGGATA	GTTTTAGAGCTAGAAATAGCAAGTTAAAATAAGGCTAGTCCGTTATCAACTTGAAAAAGTGGCACCGAGTCGGTGC	ACAGGGTACATGTCACCGTAGCCTACAGTGGTCA	CACACCAGCGATGGCACACA
CDKL5	3-bp insertion	GAGGGACTCCTAGAGGACTG	GTTTTAGAGCTAGAAATAGCAAGTTAAAATAAGGCTAGTCCGTTATCAACTTGAAAAAGTGGCACCGAGTCGGTGC	ACAATTCCCCAGCCTTCCTCTAGGAGTCCC	GCAGAACCGCCACTCATTCA
CXCR4	34-bp insertion	CAACCACCCACAAGTCATTG	GTTTTAGAGCTAGAAATAGCAAGTTAAAATAAGGCTAGTCCGTTATCAACTTGAAAAAGTGGCACCGAGTCGGTGC	TATCTGTGACCGCTTCTACCGATTACAAGGACGACGATGACAAGCTCGAGGATGTGACTTGTGGGTGGT	CATCTTTGCCAACGTCAGTG
PCSK9	11-bp insertion	CAGGTTCCACGGGATGCTCT	GTTTTAGAGCTAGAAATAGCAAGTTAAAATAAGGCTAGTCCGTTATCAACTTGAAAAAGTGGCACCGAGTCGGTGC	GAGGACTCCTCTGTCTTTGCCCAGATGAGTAGGTAAGCATCCCGTGGAA	GCCCCATGTCGACTACATCG
CTLA4	8-bp insertion	GGCCCAGCCTGCTGTGGTAC	GTTTTAGAGCTAGAAATAGCAAGTTAAAATAAGGCTAGTCCGTTATCAACTTGAAAAAGTGGCACCGAGTCGGTGC	GCGATGCCTCGGCTGCTGGCCAGTATTACTATACCACAGCAGGCTG	CGGACCTCAGTGGCTTTGCC
Figure 2
Target	Edit type	Spacer (5'-3')	gRNA scaffold (5'-3')	RT template (5'-3')
EMX1	3-bp insertion	GAGTCCGAGCAGAAGAAGAA	GTTTTAGAGCTAGAAATAGCAAGTTAAAATAAGGCTAGTCCGTTATCAACTTGAAAAAGTGGCACCGAGTCGGTGC	GTGATGGGAGCCCTTCGCATTCTTCTGCTCGGA
FANCF	3-bp insertion	GGAATCCCTTCTGCAGCACC	GTTTTAGAGCTAGAAATAGCAAGTTAAAATAAGGCTAGTCCGTTATCAACTTGAAAAAGTGGCACCGAGTCGGTGC	GGAAAAGCGATCCAATCGGTGCTGCAGAAGGGAT
HEK3	18-bp insertion	GGCCCAGACTGAGCACGTGA	GTTTTAGAGCTAGAAATAGCAAGTTAAAATAAGGCTAGTCCGTTATCAACTTGAAAAAGTGGCACCGAGTCGGTGC	TGGAGGAAGCAGGGCTTCCTTTCCTCTGCCATCAATGATGGTGATGATGGTGCGTGCTCAGTCTG
HEK4	6-bp insertion	GGCACTGCGGCTGGAGGTGG	GTTTTAGAGCTAGAAATAGCAAGTTAAAATAAGGCTAGTCCGTTATCAACTTGAAAAAGTGGCACCGAGTCGGTGC	TTAACCCCCACATCTTCCTCCAGCC
Figure 3
Target	Edit type	Spacer (5'-3')	gRNA scaffold (5'-3')	RT template (5'-3')
PCSK9 springRNA	1-bp insertion	CAGGTTCCACGGGATGCTCT	GTTTTAGAGCTAGAAATAGCAAGTTAAAATAAGGCTAGTCCGTTATCAACTTGAAAAAGTGGCACCGAGTCGGTGC	TGCATCCCGTGGAA
PCSK9 spaceRNA	1-bp insertion	CAGGTTCCACGGGATGCTCT	GTTTTAGAGCTAGAAATAGCAAGTTAAAATAAGGCTAGTCCGTTATCAACTTGAAAAAGTGGCACCGAGTCGGTGC	(rSp)TGCATCCCGTGGAA
HBEGF springRNA	6-bp insertion	GGGTGATGTTGCCTGACCGG	GTTTTAGAGCTAGAAATAGCAAGTTAAAATAAGGCTAGTCCGTTATCAACTTGAAAAAGTGGCACCGAGTCGGTGC	GATCAAGTCAGGCAACATC
HBEGF spaceRNA	6-bp insertion	GGGTGATGTTGCCTGACCGG	GTTTTAGAGCTAGAAATAGCAAGTTAAAATAAGGCTAGTCCGTTATCAACTTGAAAAAGTGGCACCGAGTCGGTGC	(rSp)GATCAAGTCAGGCAACATC
Figure 4
Target	Edit type	Spacer (5'-3')	gRNA scaffold (5'-3')	RT template (5'-3')
PCSK9 springRNA	1-bp insertion	CAGGTTCCACGGGATGCTCT	GTTTTAGAGCTAGAAATAGCAAGTTAAAATAAGGCTAGTCCGTTATCAACTTGAAAAAGTGGCACCGAGTCGGTGC	TGCATCCCGTGGAA
PCSK9 spaceRNA	1-bp insertion	CAGGTTCCACGGGATGCTCT	GTTTTAGAGCTAGAAATAGCAAGTTAAAATAAGGCTAGTCCGTTATCAACTTGAAAAAGTGGCACCGAGTCGGTGC	(rSp)TGCATCCCGTGGAA
HBEGF springRNA	6-bp insertion	GGGTGATGTTGCCTGACCGG	GTTTTAGAGCTAGAAATAGCAAGTTAAAATAAGGCTAGTCCGTTATCAACTTGAAAAAGTGGCACCGAGTCGGTGC	GATCAAGTCAGGCAACATC
HBEGF spaceRNA	6-bp insertion	GGGTGATGTTGCCTGACCGG	GTTTTAGAGCTAGAAATAGCAAGTTAAAATAAGGCTAGTCCGTTATCAACTTGAAAAAGTGGCACCGAGTCGGTGC	(rSp)GATCAAGTCAGGCAACATC
Map3k15 springRNA	5-bp insertion	TCATACCTGGATATCACGGT	GTTTTAGAGCTAGAAATAGCAAGTTAAAATAAGGCTAGTCCGTTATCAACTTGAAAAAGTGGCACCGAGTCGGTGC	GTTGAGTGATATCCAGGT
Map3k15 spaceRNA	5-bp insertion	TCATACCTGGATATCACGGT	GTTTTAGAGCTAGAAATAGCAAGTTAAAATAAGGCTAGTCCGTTATCAACTTGAAAAAGTGGCACCGAGTCGGTGC	(rSp)GTTGAGTGATATCCAGGT

### Sheet: CRISPResso2 parameters
target_name	prime_editing_pegRNA_spacer_seq	amplicon_seq	prime_editing_pegRNA_extension_seq	prime_editing_pegRNA_extension_quantification_window_size	prime_editing_pegRNA_scaffold_min_match_length	min_bp_quality_or_N	plot_window_size	ignore_substitutions:	prime_editing_pegRNA_scaffold_seq	prime_editing_override_prime_edited_ref_seq
ALDOB	CCGAGAAATCCTCTTCTCTG	TGGCTTGCTCCTTATGCTGCCCTTGGCCCTCCCACCATAGGTACCATGGGGAACCGCCTGCAGAGGATCAAGGTGGAAAACACTGAAGAGAACCGCCGGCAGTTCCGAGAAATCCTCTTCTCTGTGGACAGTTCCATCAACCAGAGCATCGGGGGTGTGATCCTTTTCCACGAGACCCTCTACCAGAAGGACAGCCAGGGAAAGCTGTTCAGAAACATCCTCAAGG	GGTTGATGGAACTGTCCACATAGAAGAGGA	21	1	0	40	TRUE	GTTTTAGAGCTAGAAATAGCAAGTTAAAATAAGGCTAGTCCGTTATCAACTTGAAAAAGTGGCACCGAGTCGGTGC	TGGCTTGCTCCTTATGCTGCCCTTGGCCCTCCCACCATAGGTACCATGGGGAACCGCCTGCAGAGGATCAAGGTGGAAAACACTGAAGAGAACCGCCGGCAGTTCCGAGAAATCCTCTTCTATGTGGACAGTTCCATCAACCAGAGCATCGGGGGTGTGATCCTTTTCCACGAGACCCTCTACCAGAAGGACAGCCAGGGAAAGCTGTTCAGAAACATCCTCAAGG
DNMT1	CCCTGCCAAACGGAAACCTC	GCCTCACTGTGTGTGACAGCCCTGCCAAACGGAAACCTCAGGAAGAGTCTGAAAGAGCCAAATCGGATGAGTCCATCAAGGAAGAAGACAAAGACCAGGTAGGGCCAGTGCTTTCATTTCCTGACTCTACCTTAACTTGGTGTATTTGATGATTGTGACTTCATATGTGTTCTGTCCAAGTAAATAAAAACCCTGTCTAGGGCTCTATTTAGGGCTCTCCA	GCTCTTTCAGACTCTTCCTGCGGTTTCCGTTTGGC	22	1	0	30	TRUE	GTTTTAGAGCTAGAAATAGCAAGTTAAAATAAGGCTAGTCCGTTATCAACTTGAAAAAGTGGCACCGAGTCGGTGC	GCCTCACTGTGTGTGACAGCCCTGCCAAACGGAAACCGCAGGAAGAGTCTGAAAGAGCCAAATCGGATGAGTCCATCAAGGAAGAAGACAAAGACCAGGTAGGGCCAGTGCTTTCATTTCCTGACTCTACCTTAACTTGGTGTATTTGATGATTGTGACTTCATATGTGTTCTGTCCAAGTAAATAAAAACCCTGTCTAGGGCTCTATTTAGGGCTCTCCA
EGFR	GGCCGACAGCTATGAGATGG	TTCATGCTCTCTTCCCCAGGTAATTATGTGGTGACAGATCACGGCTCGTGCGTCCGAGCCTGTGGGGCCGACAGCTATGAGATGGAGGAAGACGGCGTCCGCAAGTGTAAGAAGTGCGAAGGGCCTTGCCGCAAAGGTAGGAAGCCCGCCGGTGTGCGGACGAGGCTTGTTCTCGGCTGCTGAGGCTGGGCTCTCATGCCACCTCCAAAG	GGACGCCGTCTTCCTCCAGAGTAGGTAATTCTCATAGCTGTCGG	29	1	0	40	TRUE	GTTTTAGAGCTAGAAATAGCAAGTTAAAATAAGGCTAGTCCGTTATCAACTTGAAAAAGTGGCACCGAGTCGGTGC	TTCATGCTCTCTTCCCCAGGTAATTATGTGGTGACAGATCACGGCTCGTGCGTCCGAGCCTGTGGGGCCGACAGCTATGAGAATTACCTACTCTGGAGGAAGACGGCGTCCGCAAGTGTAAGAAGTGCGAAGGGCCTTGCCGCAAAGGTAGGAAGCCCGCCGGTGTGCGGACGAGGCTTGTTCTCGGCTGCTGAGGCTGGGCTCTCATGCCACCTCCAAAG
KCNA1	TCCATGACCACTGTAGGATA	AGTGCAGTGTACTTTGCCGAGGCGGAAGAAGCTGAGTCGCACTTCTCCAGTATCCCCGATGCTTTCTGGTGGGCGGTGGTGTCCATGACCACTGTAGGATACGGTGACATGTACCCTGTGACAATTGGAGGCAAGATCGTGGGCTCCTTGTGTGCCATCGCTGGTGTGCTAACAATTGCCCTGCCCGTACCTGTCATTGTGTCCAATTTCAACTATTTCTACCACCGAG	ACAGGGTACATGTCACCGTAGCCTACAGTGGTCA	21	1	0	40	TRUE	GTTTTAGAGCTAGAAATAGCAAGTTAAAATAAGGCTAGTCCGTTATCAACTTGAAAAAGTGGCACCGAGTCGGTGC	AGTGCAGTGTACTTTGCCGAGGCGGAAGAAGCTGAGTCGCACTTCTCCAGTATCCCCGATGCTTTCTGGTGGGCGGTGGTGTCCATGACCACTGTAGGCTACGGTGACATGTACCCTGTGACAATTGGAGGCAAGATCGTGGGCTCCTTGTGTGCCATCGCTGGTGTGCTAACAATTGCCCTGCCCGTACCTGTCATTGTGTCCAATTTCAACTATTTCTACCACCGAG
CDKL5	GAGGGACTCCTAGAGGACTG	TGCTCACAGACTTGGAGTCACtcagtgccccatggcttttggccttggtcctgtaggagggactcctagaggactggggaattgtgtcaatatagctatgccgactCTGCTTTTCATTGGGCTGCA	ACAATTCCCCAGCCTTCCTCTAGGAGTCCC	15	1	0	30	TRUE	GTTTTAGAGCTAGAAATAGCAAGTTAAAATAAGGCTAGTCCGTTATCAACTTGAAAAAGTGGCACCGAGTCGGTGC	TGCTCACAGACTTGGAGTCACtcagtgccccatggcttttggccttggtcctgtaggagggactcctagaggaAGGctggggaattgtgtcaatatagctatgccgactCTGCTTTTCATTGGGCTGCA
CXCR4	CAACCACCCACAAGTCATTG	CAGCTTGGAGATGATAATGCAATAGCAGGACAGGATGACAATACCAGGCAGGATAAGGCCAACCATGATGTGCTGAAACTGGAACACAACCACCCACAAGTCATTGGGGTAGAAGCGGTCACAGATATATCTGTCATCTGCCTCACTGACGTTGGCAAAGATGAAGTCGGGAATAGTCAGCAGGAGGGCAGGGATCCAGACGCCAACATAGACCACCTTTTCA	TATCTGTGACCGCTTCTACCGATTACAAGGACGACGATGACAAGCTCGAGGATGTGACTTGTGGGTGGT	54	1	0	40	TRUE	GTTTTAGAGCTAGAAATAGCAAGTTAAAATAAGGCTAGTCCGTTATCAACTTGAAAAAGTGGCACCGAGTCGGTGC	CAGCTTGGAGATGATAATGCAATAGCAGGACAGGATGACAATACCAGGCAGGATAAGGCCAACCATGATGTGCTGAAACTGGAACACAACCACCCACAAGTCACATCCTCGAGCTTGTCATCGTCGTCCTTGTAATCGGTAGAAGCGGTCACAGATATATCTGTCATCTGCCTCACTGACGTTGGCAAAGATGAAGTCGGGAATAGTCAGCAGGAGGGCAGGGATCCAGACGCCAACATAGACCACCTTTTCA
PCSK9 (pegRNA)	CAGGTTCCACGGGATGCTCT	TGGTATTCATCCGCCCGGTACCGTGGAGGGGTAATCCGCTCCAGGTTCCACGGGATGCTCTGGGCAAAGACAGAGGAGTCCTCCTCGATGTAGTCGACATGGGGCAACTTCAAGGCCTGCAGAAGCCAGAGAGGCCGGGGGACTCTGCTTAAGCCATTTGGACAGCAGCAAACACAGCCACAGCCTGGCCTTACCTGATCAAACCTGTCCCCACAT	GAGGACTCCTCTGTCTTTGCCCAGATGAGTAGGTAAGCATCCCGTGGAA	36	1	0	40	TRUE	GTTTTAGAGCTAGAAATAGCAAGTTAAAATAAGGCTAGTCCGTTATCAACTTGAAAAAGTGGCACCGAGTCGGTGC	TGGTATTCATCCGCCCGGTACCGTGGAGGGGTAATCCGCTCCAGGTTCCACGGGATGCTTACCTACTCATCTGGGCAAAGACAGAGGAGTCCTCCTCGATGTAGTCGACATGGGGCAACTTCAAGGCCTGCAGAAGCCAGAGAGGCCGGGGGACTCTGCTTAAGCCATTTGGACAGCAGCAAACACAGCCACAGCCTGGCCTTACCTGATCAAACCTGTCCCCACAT
PCSK9 (springRNA)	CAGGTTCCACGGGATGCTCT	TGGTATTCATCCGCCCGGTACCGTGGAGGGGTAATCCGCTCCAGGTTCCACGGGATGCTCTGGGCAAAGACAGAGGAGTCCTCCTCGATGTAGTCGACATGGGGCAACTTCAAGGCCTGCAGAAGCCAGAGAGGCCGGGGGACTCTGCTTAAGCCATTTGGACAGCAGCAAACACAGCCACAGCCTGGCCTTACCTGATCAAACCTGTCCCCACAT	TGCATCCCGTGGAA	6	1	0	30	TRUE	GTTTTAGAGCTAGAAATAGCAAGTTAAAATAAGGCTAGTCCGTTATCAACTTGAAAAAGTGGCACCGAGTCGGTGC	TGGTATTCATCCGCCCGGTACCGTGGAGGGGTAATCCGCTCCAGGTTCCACGGGATGCATCTGGGCAAAGACAGAGGAGTCCTCCTCGATGTAGTCGACATGGGGCAACTTCAAGGCCTGCAGAAGCCAGAGAGGCCGGGGGACTCTGCTTAAGCCATTTGGACAGCAGCAAACACAGCCACAGCCTGGCCTTACCTGATCAAACCTGTCCCCACAT
CTLA4	GGCCCAGCCTGCTGTGGTAC	TAGAAGGCAGAAGGGCTTGCctgggcttggccatgaaggagcatgagttcactgagttccctttggcttttccatgctagcaatgcacgtggcccagcctgctgtggtactggccagcagccgaggcatcgccagctttgtgtgtgagtatgCATCTCCAGGCAAAGCCACT	TTACTATACCACAGCAGGCTG	8	1	0	30	TRUE	GTTTTAGAGCTAGAAATAGCAAGTTAAAATAAGGCTAGTCCGTTATCAACTTGAAAAAGTGGCACCGAGTCGGTGC	TAGAAGGCAGAAGGGCTTGCCTGGGCTTGGCCATGAAGGAGCATGAGTTCACTGAGTTCCCTTTGGCTTTTCCATGCTAGCAATGCACGTGGCCCAGCCTGCTGTGGTATAGTAATACTGGCCAGCAGCCGAGGCATCGCCAGCTTTGTGTGTGAGTATGCATCTCCAGGCAAAGCCACT
EMX1_on	GAGTCCGAGCAGAAGAAGAA	CCCAGGTGAAGGTGTGGTTCCAGAACCGGAGGACAAAGTACAAACGGCAGAAGCTGGAGGAGGAAGGGCCTGAGTCCGAGCAGAAGAAGAAGGGCTCCCATCACATCAACCGGTGGCGCATTGCCACGAAGCAGGCCAATGGGGAGGACATCGATGTCACCTCCAATGACTAGGGTGGGCA	GCATTCTTCTGCTCGGA	19	1	0	40	TRUE	GTTTTAGAGCTAGAAATAGCAAGTTAAAATAAGGCTAGTCCGTTATCAACTTGAAAAAGTGGCACCGAGTCGGTGC	CCCAGGTGAAGGTGTGGTTCCAGAACCGGAGGACAAAGTACAAACGGCAGAAGCTGGAGGAGGAAGGGCCTGAGTCCGAGCAGAAGAATGCGAAGGGCTCCCATCACATCAACCGGTGGCGCATTGCCACGAAGCAGGCCAATGGGGAGGACATCGATGTCACCTCCAATGACTAGGGTGGGCA
EMX1_off1	GAGTtaGAGCAGAAGAAGAA	CTCAAAGAAATGCCCAATCATTGATGCTTTTATACCATCTTGGGGTTACAGAAAGAATAGGGGCTTATGGCATGGCAAGACAGATTGTCAGAGTTAGAGCAGAAGAAGAAAGGCATGGAGTAAAGGCAATCTTGTGCAGATGTACAGGTAGCAGCCCTCAGAAAAAATAGGTGATAGTCTATGGTAAATGTTTCTCTGTCAG	GCATTCTTCTGCTCtaA	19	1	0	40	TRUE	GTTTTAGAGCTAGAAATAGCAAGTTAAAATAAGGCTAGTCCGTTATCAACTTGAAAAAGTGGCACCGAGTCGGTGC	CTCAAAGAAATGCCCAATCATTGATGCTTTTATACCATCTTGGGGTTACAGAAAGAATAGGGGCTTATGGCATGGCAAGACAGATTGTCAGAGTTAGAGCAGAAGAATGCGAAAGGCATGGAGTAAAGGCAATCTTGTGCAGATGTACAGGTAGCAGCCCTCAGAAAAAATAGGTGATAGTCTATGGTAAATGTTTCTCTGTCAG
EMX1_off2	GAGTCtaAGCAGAAGAAGAA	GGTAACTTATGTTTCAGTAGCCTCTTTCTCAATGTGCTTCAACCCATCACGGCCTTTGCAAATAGAGCCCTTTATTCATAGTAGACAAGAGTCTAAGCAGAAGAAGAAGAGAGCCACTACCCAACCATCTACTCTTCTAATGGTGTTTTCCTACAAAGGCCAAGTCATGAGACTGCATCCTTGTGAAAGCCAACACTG	GCATTCTTCTGCTtaGA	19	1	0	40	TRUE	GTTTTAGAGCTAGAAATAGCAAGTTAAAATAAGGCTAGTCCGTTATCAACTTGAAAAAGTGGCACCGAGTCGGTGC	GGTAACTTATGTTTCAGTAGCCTCTTTCTCAATGTGCTTCAACCCATCACGGCCTTTGCAAATAGAGCCCTTTATTCATAGTAGACAAGAGTCTAAGCAGAAGAATGCGAAGAGAGCCACTACCCAACCATCTACTCTTCTAATGGTGTTTTCCTACAAAGGCCAAGTCATGAGACTGCATCCTTGTGAAAGCCAACACTG
EMX1_off3	GAGgCCGAGCAGAAGAAagA	CGAGAAGGAGGTGCAGGAGCTAGACTCCGAGGGGAGGCTGCGAGCCGCAAGCGCAGGAGCCGGGTGGGAGAGAGACCCCTTCTTCTGCAAATGAGGAGGCCGAGCAGAAGAAAGACGGCGACAGATGTTGGGGGGAGGGGACGGTTTGTGAGGGATAGGGAGAGAAAGTCTAAGTGAGAGCAGGACGAGGAGGGGAGGGTGGTTGGGGAAGGGGATGAAATAAAGTGGCTGAGGGAAGGCTGAGGTG	GCATTCTTCTGCTCGGc	19	1	0	40	TRUE	GTTTTAGAGCTAGAAATAGCAAGTTAAAATAAGGCTAGTCCGTTATCAACTTGAAAAAGTGGCACCGAGTCGGTGC	CGAGAAGGAGGTGCAGGAGCTAGACTCCGAGGGGAGGCTGCGAGCCGCAAGCGCAGGAGCCGGGTGGGAGAGAGACCCCTTCTTCTGCAAATGAGGAGGCCGAGCAGAAGAATGCAGACGGCGACAGATGTTGGGGGGAGGGGACGGTTTGTGAGGGATAGGGAGAGAAAGTCTAAGTGAGAGCAGGACGAGGAGGGGAGGGTGGTTGGGGAAGGGGATGAAATAAAGTGGCTGAGGGAAGGCTGAGGTG
FANCF_on	GGAATCCCTTCTGCAGCACC	AGAGTCAAGGAACACGGATAAAGACGCTGGGAGATTGACATGCATTTCGACCAATAGCATTGCAGAGAGGCGTATCATTTCGCGGATGTTCCAATCAGTACGCAGAGAGTCGCCGTCTCCAAGGTGAAAGCGGAAGTAGGGCCTTCGCGCACCTCATGGAATCCCTTCTGCAGCACCTGGATCGCTTTTCCGAGCTTCTGGCGGTCTCAAGCACTACCTACGTCAGCACCTGGGACCCCGCCACCGTGCGCCGGGCCTTGCAGTGGGCGCGCTA	ATCGGTGCTGCAGAAGGGAT	17	1	0	40	TRUE	GTTTTAGAGCTAGAAATAGCAAGTTAAAATAAGGCTAGTCCGTTATCAACTTGAAAAAGTGGCACCGAGTCGGTGC	AGAGTCAAGGAACACGGATAAAGACGCTGGGAGATTGACATGCATTTCGACCAATAGCATTGCAGAGAGGCGTATCATTTCGCGGATGTTCCAATCAGTACGCAGAGAGTCGCCGTCTCCAAGGTGAAAGCGGAAGTAGGGCCTTCGCGCACCTCATGGAATCCCTTCTGCAGCACCGATTGGATCGCTTTTCCGAGCTTCTGGCGGTCTCAAGCACTACCTACGTCAGCACCTGGGACCCCGCCACCGTGCGCCGGGCCTTGCAGTGGGCGCGCTA
FANCF_off1	GGAAcCCCgTCTGCAGCACC	GGTTTGGTTGGCTGCTCATTAAGACTTAACAGATACACAGATTGATGCCACTGGAGTTGTTTACTAACCTGAAGATCACAATAAATAAAACAGTTGGTGTCAATACAACTCCCCTTATTTTCTCTCAAGTCACCTGGATCGTCCTGACCCCGGGAACCCCGTCTGCAGCACCAGGCCCCCTCCGTGGAGAAAAGATGGAGCCGGATTAAGCACCCAGTGCTAAGGCGACTAAGACGCCACTGCCCGCAGGCCCTGCCGGAAAATACTCA	ATCGGTGCTGCAGAcGGGgT	17	1	0	40	TRUE	GTTTTAGAGCTAGAAATAGCAAGTTAAAATAAGGCTAGTCCGTTATCAACTTGAAAAAGTGGCACCGAGTCGGTGC	GGTTTGGTTGGCTGCTCATTAAGACTTAACAGATACACAGATTGATGCCACTGGAGTTGTTTACTAACCTGAAGATCACAATAAATAAAACAGTTGGTGTCAATACAACTCCCCTTATTTTCTCTCAAGTCACCTGGATCGTCCTGACCCCGGGAACCCCGTCTGCAGCACCGATAGGCCCCCTCCGTGGAGAAAAGATGGAGCCGGATTAAGCACCCAGTGCTAAGGCGACTAAGACGCCACTGCCCGCAGGCCCTGCCGGAAAATACTCA
FANCF_off2	GGAtTgCCaTCcGCAGCACC	CAATGAACGTCAGGAATTTCCAGCTCCCTCCGTAGGTCTGGTGTGAGGGCATTTCGATGGCCTTGTAGTTACACAGGATAGAGCAGTAAGACAGCAGGATTGCCATCCGCAGCACCTGGCAGGGGACAAGCGCCATGTTCGCCAGAGGCCTGGACCGGCTGGGCGGCAAGGAGGGCGGGCGTGAG	ATCGGTGCTGCgGAtGGcAa	17	1	0	40	TRUE	GTTTTAGAGCTAGAAATAGCAAGTTAAAATAAGGCTAGTCCGTTATCAACTTGAAAAAGTGGCACCGAGTCGGTGC	CAATGAACGTCAGGAATTTCCAGCTCCCTCCGTAGGTCTGGTGTGAGGGCATTTCGATGGCCTTGTAGTTACACAGGATAGAGCAGTAAGACAGCAGGATTGCCATCCGCAGCACCGATTGGCAGGGGACAAGCGCCATGTTCGCCAGAGGCCTGGACCGGCTGGGCGGCAAGGAGGGCGGGCGTGAG
FANCF_off3	GGAgTCCCTcCTaCAGCACC	AGGACAGTGACCCAGGTCCAGTGTTTCCCATCCCCAACACAGTGACAGAAGGCAGCCAAGGAATCCTCATTCCTGTCCTGGAACTACAGGAGTCCCTCCTACAGCACCAGGTGTATTCATCTTCTGTTGTTGCTATAACAAAATTACCACAAACTTAGTGGCTTAAGTAACTACACATTTATTATTTTCCAGTTGTGGAGGTCAGAGGTCTCAAACTGGTCTCACTGGGAAAAACTCAAGGTCTTCAGGGCTGTATTCCCTTTGGAGCTCTAGGGGG	ATCGGTGCTGtAGgAGGGAc	17	1	0	40	TRUE	GTTTTAGAGCTAGAAATAGCAAGTTAAAATAAGGCTAGTCCGTTATCAACTTGAAAAAGTGGCACCGAGTCGGTGC	AGGACAGTGACCCAGGTCCAGTGTTTCCCATCCCCAACACAGTGACAGAAGGCAGCCAAGGAATCCTCATTCCTGTCCTGGAACTACAGGAGTCCCTCCTACAGCACCGATAGGTGTATTCATCTTCTGTTGTTGCTATAACAAAATTACCACAAACTTAGTGGCTTAAGTAACTACACATTTATTATTTTCCAGTTGTGGAGGTCAGAGGTCTCAAACTGGTCTCACTGGGAAAAACTCAAGGTCTTCAGGGCTGTATTCCCTTTGGAGCTCTAGGGGG
FANCF_off4	aGAggCCCcTCTGCAGCACC	CAGGCCCACAGGTCCTTCTGGAAGGACTCAGGCAGGAGTTAGGAGGCTCCCGGGGTCAGGCTTCTGGGTCTAGATTTCCAGAGGCCCCTCTGCAGCACCAGGCATTCGCCTCTAGGAGTCATCGCTCTTCAGCGGATCCTGCAGCCCTTGGCGATGCTCAGAGTGAACGCGTTACCCCGCCAGCCCCCCTCTGCCGGCTCCTGCCGGTTTGTGATTTCTGTGTCTTCGT	ATCGGTGCTGCAGAgGGGcc	17	1	0	40	TRUE	GTTTTAGAGCTAGAAATAGCAAGTTAAAATAAGGCTAGTCCGTTATCAACTTGAAAAAGTGGCACCGAGTCGGTGC	CAGGCCCACAGGTCCTTCTGGAAGGACTCAGGCAGGAGTTAGGAGGCTCCCGGGGTCAGGCTTCTGGGTCTAGATTTCCAGAGGCCCCTCTGCAGCACCGATAGGCATTCGCCTCTAGGAGTCATCGCTCTTCAGCGGATCCTGCAGCCCTTGGCGATGCTCAGAGTGAACGCGTTACCCCGCCAGCCCCCCTCTGCCGGCTCCTGCCGGTTTGTGATTTCTGTGTCTTCGT
HEK3_on	GGCCCAGACTGAGCACGTGA	CCATGCAATTAGTCTATTTCTGCTGCAAGTAAGCATGCATTTGTAGGCTTGATGCTTTTTTTCTGCTTCTCCAGCCCTGGCCTGGGTCAATCCTTGGGGCCCAGACTGAGCACGTGATGGCAGAGGAAAGGAAGCCCTGCTTCCTCCAGAGGGCGTCGCAGGACAGCTTTTCCTAGACAGGGGCTAGTATGTGCAGCTCCTGCACCGGGATACTGGTTGACAAGTTTGGCTGGGCTG	ATGATGGTGATGATGGTGCGTGCTCAGTCTG	52	1	0	60	TRUE	GTTTTAGAGCTAGAAATAGCAAGTTAAAATAAGGCTAGTCCGTTATCAACTTGAAAAAGTGGCACCGAGTCGGTGC	CCATGCAATTAGTCTATTTCTGCTGCAAGTAAGCATGCATTTGTAGGCTTGATGCTTTTTTTCTGCTTCTCCAGCCCTGGCCTGGGTCAATCCTTGGGGCCCAGACTGAGCACGCACCATCATCACCATCATTGATGGCAGAGGAAAGGAAGCCCTGCTTCCTCCAGAGGGCGTCGCAGGACAGCTTTTCCTAGACAGGGGCTAGTATGTGCAGCTCCTGCACCGGGATACTGGTTGACAAGTTTGGCTGGGCTG
HEK3_off1	caCCCAGACTGAGCACGTGc	GGAGAAGCATGAACCAGTCAAAAAGTTTAAAGACAAGAGCATTAACTGCACCAGTGGGCAGCTCAGCTCAGACACCAGTAGCGTGGGCACCCAGACTGAGCACGTGCTGGAGCCCAAGAAATGCAGAGACCTGTGCACCTCTGGTCAGGGCAAGTACAGTGACAGGCACACCATGAAGCACTCAGACGATGACTCAGAAATTGTCAGCGACGACATCAGTGACATTTTCCGATTTCTTGATGACATGAGCATCAGTGGCTCCACG	ATGATGGTGATGATGGTGCGTGCTCAGTCTG	52	1	0	60	TRUE	GTTTTAGAGCTAGAAATAGCAAGTTAAAATAAGGCTAGTCCGTTATCAACTTGAAAAAGTGGCACCGAGTCGGTGC	GGAGAAGCATGAACCAGTCAAAAAGTTTAAAGACAAGAGCATTAACTGCACCAGTGGGCAGCTCAGCTCAGACACCAGTAGCGTGGGCACCCAGACTGAGCACGCACCATCATCACCATCATTGCTGGAGCCCAAGAAATGCAGAGACCTGTGCACCTCTGGTCAGGGCAAGTACAGTGACAGGCACACCATGAAGCACTCAGACGATGACTCAGAAATTGTCAGCGACGACATCAGTGACATTTTCCGATTTCTTGATGACATGAGCATCAGTGGCTCCACG
HEK3_off2	GaCaCAGACcGgGCACGTGA	TGGGAGAGTTAACCTGGGTTCAGTAGACAGGGCCCAGGACCACAGTGAACTAAAGCATAGTTCAGGAGTACACAGAGGTCCAAGGAGGCCTATGCAGGGGACAGAACACTGATGAGTAGCAGATGACACTTGGTGTTGACAGGGAGCAACTTCACAGTCCCAGGCATCAGGACACAGACCGGGCACGTGAGGGAAGCCCAAGGGAGAGGACTGGTGTAATCGAGGCTGACTCCACTTTTAATGTTTGACTGATGATAGGTTTCAAGTCTCACTAAGTCTC	ATGATGGTGATGATGGTGCGTGCcCgGTCTG	52	1	0	60	TRUE	GTTTTAGAGCTAGAAATAGCAAGTTAAAATAAGGCTAGTCCGTTATCAACTTGAAAAAGTGGCACCGAGTCGGTGC	TGGGAGAGTTAACCTGGGTTCAGTAGACAGGGCCCAGGACCACAGTGAACTAAAGCATAGTTCAGGAGTACACAGAGGTCCAAGGAGGCCTATGCAGGGGACAGAACACTGATGAGTAGCAGATGACACTTGGTGTTGACAGGGAGCAACTTCACAGTCCCAGGCATCAGGACACAGACCGGGCACGCACCATCATCACCATCATTGAGGGAAGCCCAAGGGAGAGGACTGGTGTAATCGAGGCTGACTCCACTTTTAATGTTTGACTGATGATAGGTTTCAAGTCTCACTAAGTCTC
HEK3_off3	aGCtCAGACTGAGCAaGTGA	CAGCCGGCGATGAGTAAGAGTGATGTGGGAGGTTCCTGAGGATGCGGGTGCTGGGAAGAGGGCTGGCCCAGATTTCCAGGGACTGAGAGGGAACAGAAGGGCTAAGACTAAAAGGAACAGAGGAGTTCATAGTGAGCGGTAAAGAGCTCAGACTGAGCAAGTGAGGGGCTCAGCCTCCCATGGAGGACAGGGGGCTGGGGCCCCTGGCTGATGTCTGGACTGAAGCCCCCACGCCCAGAGGTTCTTGGGCCTTTGGACCAGGAAT	ATGATGGTGATGATGGTGCtTGCTCAGTCTG	52	1	0	60	TRUE	GTTTTAGAGCTAGAAATAGCAAGTTAAAATAAGGCTAGTCCGTTATCAACTTGAAAAAGTGGCACCGAGTCGGTGC	CAGCCGGCGATGAGTAAGAGTGATGTGGGAGGTTCCTGAGGATGCGGGTGCTGGGAAGAGGGCTGGCCCAGATTTCCAGGGACTGAGAGGGAACAGAAGGGCTAAGACTAAAAGGAACAGAGGAGTTCATAGTGAGCGGTAAAGAGCTCAGACTGAGCAAGCACCATCATCACCATCATTGAGGGGCTCAGCCTCCCATGGAGGACAGGGGGCTGGGGCCCCTGGCTGATGTCTGGACTGAAGCCCCCACGCCCAGAGGTTCTTGGGCCTTTGGACCAGGAAT
HEK3_off4	aGaCCAGACTGAGCAaGaGA	ACAAAAGCTATGATGTGATGTGACTGGGCATGGTGTCTCACCCCTGTAATCCTAGCACTTTGGAAGGTCGAAGCGGCAGGATGGCTTCAACCCAGGAGTTCGAGACCAGACTGAGCAAGAGAGGGAGAGTGTCTGTATTAACAACAAACAAACAAACAAAAAACTAAACTAAAAGAAACTGTGGTGTATAATATAAAATTCTGGCTGAGCAGATTAAGATGAG	ATGATGGTGATGATGGTGCtTGCTCAGTCTG	52	1	0	60	TRUE	GTTTTAGAGCTAGAAATAGCAAGTTAAAATAAGGCTAGTCCGTTATCAACTTGAAAAAGTGGCACCGAGTCGGTGC	ACAAAAGCTATGATGTGATGTGACTGGGCATGGTGTCTCACCCCTGTAATCCTAGCACTTTGGAAGGTCGAAGCGGCAGGATGGCTTCAACCCAGGAGTTCGAGACCAGACTGAGCAAGCACCATCATCACCATCATAGAGGGAGAGTGTCTGTATTAACAACAAACAAACAAACAAAAAACTAAACTAAAAGAAACTGTGGTGTATAATATAAAATTCTGGCTGAGCAGATTAAGATGAG
HEK4_on	GGCACTGCGGCTGGAGGTGG	TGGAAGGAAGGGAGGAAGGGCGAGGCAGAGGGTCCAAAGCAGGATGACAGGCAGGGGCACCGCGGCGCCCCGGTGGCACTGCGGCTGGAGGTGGGGGTTAAAGCGGAGACTCTGGTGCTGTGTGACTACAGTGGGGGCCCTGCCCTCTCTGAGCCCCCGCCTCCAGGCCTGTGTGTGTGTCTCCGTTCGGGTTGAAAGG	CATCTTCCTCCAGCC	16	1	0	40	TRUE	GTTTTAGAGCTAGAAATAGCAAGTTAAAATAAGGCTAGTCCGTTATCAACTTGAAAAAGTGGCACCGAGTCGGTGC	TGGAAGGAAGGGAGGAAGGGCGAGGCAGAGGGTCCAAAGCAGGATGACAGGCAGGGGCACCGCGGCGCCCCGGTGGCACTGCGGCTGGAGGAAGATGTGGGGGTTAAAGCGGAGACTCTGGTGCTGTGTGACTACAGTGGGGGCCCTGCCCTCTCTGAGCCCCCGCCTCCAGGCCTGTGTGTGTGTCTCCGTTCGGGTTGAAAGG
HEK4_off1	tGCACTGCGGCcGGAGGaGG	CTGGGGCTGAAGATCCCTAGGGGGGCTCTGCTGGGCTCACTGCTCTCCAGAGTGGTCCAGCCCGGCTGCAGGGTGCTGCTTCCAGCTTGGTGCACTGCGGCCGGAGGAGGTGGAGGATGGAAAGTAAGATTCAAAGACAGGGAGTGCAAGGGGACAGTGATACTTGAGGACTCCGAGGAGGAAGTAGGAGAATCATCCGGAATG	CATCTTCCTCCgGCC	16	1	0	40	TRUE	GTTTTAGAGCTAGAAATAGCAAGTTAAAATAAGGCTAGTCCGTTATCAACTTGAAAAAGTGGCACCGAGTCGGTGC	CTGGGGCTGAAGATCCCTAGGGGGGCTCTGCTGGGCTCACTGCTCTCCAGAGTGGTCCAGCCCGGCTGCAGGGTGCTGCTTCCAGCTTGGTGCACTGCGGCCGGAGGAAGATGAGGTGGAGGATGGAAAGTAAGATTCAAAGACAGGGAGTGCAAGGGGACAGTGATACTTGAGGACTCCGAGGAGGAAGTAGGAGAATCATCCGGAATG
HEK4_off2	GGCtCTGCGGCTGGAGGgGG	GTGTGTGTGTTTGTGTGTGTGCCTGGGGCAACCAACATGGTGGGACACTCCCTGCAGGCTGTGGTGAAGAGGATGGGGTGATCCCCAGGCCCTGGGTGGTGTGCTTGGGTTGCTTTGGCAATGGAGGCATTGGGCAGGGGAAGCCTGTCTTCAGGGCACATGCACGTGCGCAGGGCTCTGCGGCTGGAGGGGGTGGGGTTGCTGTTAGTGACAGGGGCCCCAGCCAGGCAGGTTTCAGGATTGGGGAGCACTTGCTTCGGCTCCCTTGCTCTCATG	CATCTTCCTCCAGCC	16	1	0	40	TRUE	GTTTTAGAGCTAGAAATAGCAAGTTAAAATAAGGCTAGTCCGTTATCAACTTGAAAAAGTGGCACCGAGTCGGTGC	GTGTGTGTGTTTGTGTGTGTGCCTGGGGCAACCAACATGGTGGGACACTCCCTGCAGGCTGTGGTGAAGAGGATGGGGTGATCCCCAGGCCCTGGGTGGTGTGCTTGGGTTGCTTTGGCAATGGAGGCATTGGGCAGGGGAAGCCTGTCTTCAGGGCACATGCACGTGCGCAGGGCTCTGCGGCTGGAGGAAGATGGGGTGGGGTTGCTGTTAGTGACAGGGGCCCCAGCCAGGCAGGTTTCAGGATTGGGGAGCACTTGCTTCGGCTCCCTTGCTCTCATG
HEK4_off3	GGCAtcaCGGCTGGAGGTGG	GTGAGCTCATTTCCACCAGAACTCAGCCCAGGCTGCTGTGGGATGGAATCACCTGCACCCGGATGTTCTTTCTGGGCTGGTACATACAGGCAAGGCATCACGGCTGGAGGTGGAGGGGGCCTAACCCGGGGTTGCCCAGGAAGGGGTTTGCACATGGATTCGGTGTGTTGTGGAGGAACCGAGGGTGGAAACAGCTGGGCCACCCCACACCTAAGCCCGTATTTCCCATCTGTCCTTATCTACTCTGC	CATCTTCCTCCAGCC	16	1	0	40	TRUE	GTTTTAGAGCTAGAAATAGCAAGTTAAAATAAGGCTAGTCCGTTATCAACTTGAAAAAGTGGCACCGAGTCGGTGC	GTGAGCTCATTTCCACCAGAACTCAGCCCAGGCTGCTGTGGGATGGAATCACCTGCACCCGGATGTTCTTTCTGGGCTGGTACATACAGGCAAGGCATCACGGCTGGAGGAAGATGTGGAGGGGGCCTAACCCGGGGTTGCCCAGGAAGGGGTTTGCACATGGATTCGGTGTGTTGTGGAGGAACCGAGGGTGGAAACAGCTGGGCCACCCCACACCTAAGCCCGTATTTCCCATCTGTCCTTATCTACTCTGC
Map3k15	TCATACCTGGATATCACGGT	AAATCATACACAATAGCCCATCACTAGGTTATATACCTAGTTAGATAGAGCAGCTTCCCATACTCCTGATGTAAGTATGCTAGCCATACCTAAGCACACTTCATACCTGGATATCACGGTAGGACAGAAGTAAGTTAATGATGATGTCCGATGTCAGAACCTCAATGTTATCCATACGGAATTTGATCCGAGTCAACTCTTTCGCCAGTTCATCACCTTGGTATTTCTCTCTGGCTTTCCGGATGTCA	GTTGAGTGATATCCAGGT	5	1	0	40	TRUE	GGCACCGAGUCGGUGC	AAATCATACACAATAGCCCATCACTAGGTTATATACCTAGTTAGATAGAGCAGCTTCCCATACTCCTGATGTAAGTATGCTAGCCATACCTAAGCACACTTCATACCTGGATATCACTCAACGGTAGGACAGAAGTAAGTTAATGATGATGTCCGATGTCAGAACCTCAATGTTATCCATACGGAATTTGATCCGAGTCAACTCTTTCGCCAGTTCATCACCTTGGTATTTCTCTCTGGCTTTCCGGATGTCA
HBEGF	GGGTGATGTTGCCTGACCGG	GCAACATTATGCCTGCCAGAGAGCATGGCAGTGCTGTCATCCCTGAGGGGTTGCCAAGGCAGCCGTTTGCTGGGTTTGGCTTAGGAGAGAGGCTAAGGAACCCACAGCCCCTCCACCCACACACCTACCCAGGGAAGGGGTGATGTTGCCTGACCGGGGGCTGATGCCTAATGGGTCAGGTTCCATTTCCTGTGAACCCTGCACAAAGGAATTGTTCTCTCACAACGTGGCC	GATCAAGTCAGGCAACATC	2	1	0	30	TRUE	GTTTTAGAGCTAGAAATAGCAAGTTAAAATAAGGCTAGTCCGTTATCAACTTGAAAAAGTGGCACCGAGTCGGTGC	GCAACATTATGCCTGCCAGAGAGCATGGCAGTGCTGTCATCCCTGAGGGGTTGCCAAGGCAGCCGTTTGCTGGGTTTGGCTTAGGAGAGAGGCTAAGGAACCCACAGCCCCTCCACCCACACACCTACCCAGGGAAGGGGTGATGTTGCCTGACTTGATCCGGGGGCTGATGCCTAATGGGTCAGGTTCCATTTCCTGTGAACCCTGCACAAAGGAATTGTTCTCTCACAACGTGGCC

### Sheet: NGS primers
Target	Forward primer (5'-3')	Reverse primer (5'-3')
ALDOB	TGGCTTGCTCCTTATGCTGC	CCTTGAGGATGTTTCTGAAC
DNMT1	GCCTCACTGTGTGTGACAGC	TGGAGAGCCCTAAATAGAGC
KCNA1	AGTGCAGTGTACTTTGCCGA	CTCGGTGGTAGAAATAGTTG
CXCR4	TGAAAAGGTGGTCTATGTTGGC	CAGCTTGGAGATGATAATGC
EGFR	TTCATGCTCTCTTCCCCAGG	CTTTGGAGGTGGCATGAGAG
CTLA4	TAGAAGGCAGAAGGGCTTGC	AGTGGCTTTGCCTGGAGATG
PCSK9	ATGTGGGGACAGGTTTGATC	TGGTATTCATCCGCCCGGTA
CDKL5	CTTCAGAAGGCCCAGGGACAAAG	CTGGTACTGGGCTCCGCAATTT
EMX1-ON	CCCAGGTGAAGGTGTGGTTC	TGCCCACCCTAGTCATTGGA
EMX1-OFF1	ACAGAGAAACATTTACCATAGAC	AAGAAATGCCCAATCATTGATG
EMX1-OFF2	AAGAAATGCCCAATCATTGATG	GTGTTGGCTTTCACAAGGATG
EMX1-OFF3	GTGGGAGAGAGACCCCTTC	CCCTCAGCCACTTTATTTCATC
FANCF-ON	AGAGTCAAGGAACACGGATAAAG	TAGCGCGCCCACTGCAAG
FANCF-OFF1	CACTGGAGTTGTTTACTAACCTG	TGGCGTCTTAGTCGCCTTAG
FANCF-OFF2	CAATGAACGTCAGGAATTTCCAG	CTCACGCCCGCCCTCCTTGC
FANCF-OFF3	AGGACAGTGACCCAGGTCCAG	ATACAGCCCTGAAGACCTTGAG
HEK3-ON	CCATGCAATTAGTCTATTTCTGCTGCA	CAGCCCAGCCAAACTTGTCAACCAGTA
HEK3-OFF1	GGAGAAGCATGAACCAGTCAAAAAGTT	CGTGGAGCCACTGATGCTCATGTCATC
HEK3-OFF2	GAGACTTAGTGAGACTTGAAACCTATC	TGGGAGAGTTAACCTGGGTTCAGTAGA
HEK3-OFF3	ATTCCTGGTCCAAAGGCCCAAGAACCT	CAGCCGGCGATGAGTAAGAGTGATGTG
HEK3-OFF4	CTCATCTTAATCTGCTCAGCCAGAATT	ACAAAAGCTATGATGTGATGTGACTGG
HEK4-ON	TGGAAGGAAGGGAGGAAGGG	CCTTTCAACCCGAACGGAGA
HEK4-OFF1	CTGGGGCTGAAGATCCCTAG	CATTCCGGATGATTCTCCTACT
HEK4-OFF2	GCTTGGGTTGCTTTGGCAATG	TGAGAGCAAGGGAGCCGAAG
HEK4-OFF3	CAAGGTCTGAGGCTCGAAT	AGCTAAGCTCTCATGCCCAG
HBEGF	GGCCACGTTGTGAGAGAACA	GCAACATTATGCCTGCCAGA
Map3k15	TGACATCCGGAAAGCCAGAG	AAATCATACACAATAGCCCATCAC

### Sheet: Statistical analyses
Figure 1
Full ANOVA results
Figure 1C
HEK293T all targets - Precision score
Tukey's multiple comparisons test	Mean Diff.	95.00% CI of diff.	Below threshold?	Summary	Adjusted P Value				PE5	uPEn	PEn	1iPEn	2iPEn	2+iPEn		Mean fold change in Precisoin score HEK293T cells
PE5 vs. uPEn	33.66	18.75 to 48.58	Yes	***	0.0005			Number of values	8	8	8	8	8	8		2+iPEn vs PEn	4.25172
PE5 vs. PEn	55.32	36.39 to 74.26	Yes	****	<0.0001											2+iPEn vs uPEn	2.1327
PE5 vs. 1iPEn	31.19	16.99 to 45.40	Yes	***	0.0006			Minimum	51.93	26.26	9.225	15.32	57.51	87.98
PE5 vs. 2iPEn	-0.6524	-16.48 to 15.17	No	ns	>0.9999			Maximum	95.85	63.77	37.49	73.48	93.05	96.9
PE5 vs. 2+iPEn	-15.59	-36.27 to 5.086	No	ns	0.1564			Range	43.92	37.51	28.27	58.16	35.53	8.914
uPEn vs. PEn	21.66	14.93 to 28.40	Yes	****	<0.0001
uPEn vs. 1iPEn	-2.468	-18.37 to 13.43	No	ns	0.9887			Mean	77.14	43.48	21.81	45.94	77.79	92.73
uPEn vs. 2iPEn	-34.31	-54.62 to -14.01	Yes	**	0.0031			Std. Deviation	17.1	13.23	9.536	20.1	13.24	3.707
uPEn vs. 2+iPEn	-49.25	-63.48 to -35.03	Yes	****	<0.0001			Std. Error of Mean	6.047	4.678	3.372	7.105	4.681	1.311
PEn vs. 1iPEn	-24.13	-43.60 to -4.659	Yes	*	0.0175
PEn vs. 2iPEn	-55.98	-75.75 to -36.20	Yes	***	0.0001
PEn vs. 2+iPEn	-70.92	-80.18 to -61.65	Yes	****	<0.0001
1iPEn vs. 2iPEn	-31.85	-51.70 to -12.00	Yes	**	0.0042
1iPEn vs. 2+iPEn	-46.78	-69.84 to -23.73	Yes	**	0.001
2iPEn vs. 2+iPEn	-14.94	-32.47 to 2.596	No	ns	0.0991
HeLa all targets - Precision score
Tukey's multiple comparisons test	Mean Diff.	95.00% CI of diff.	Below threshold?	Summary	Adjusted P Value
PE5 vs. uPEn	60.14	33.28 to 86.99	Yes	***	0.0005				PE5	uPEn	PEn	1iPEn	2iPEn	2+iPEn		Mean fold change in Precisoin score HeLa cells
PE5 vs. PEn	63.52	36.68 to 90.36	Yes	***	0.0004			Number of values	8	8	8	8	8	8		2+iPEn vs PEn	9.83339
PE5 vs. 1iPEn	38.76	16.15 to 61.37	Yes	**	0.0028											2+iPEn vs uPEn	7.14528
PE5 vs. 2iPEn	19.74	-5.365 to 44.84	No	ns	0.1346			Minimum	35.29	6.839	3.381	10.21	27.47	77.06
PE5 vs. 2+iPEn	-16.01	-46.52 to 14.51	No	ns	0.4296			Maximum	98.37	19.1	18.41	63.02	80.84	97.89
uPEn vs. PEn	3.385	1.249 to 5.522	Yes	**	0.0045			Range	63.07	12.26	15.03	52.81	53.36	20.83
uPEn vs. 1iPEn	-21.38	-43.85 to 1.095	No	ns	0.0625
uPEn vs. 2iPEn	-40.4	-62.49 to -18.31	Yes	**	0.0019			Mean	72.53	12.39	9.003	33.77	52.79	88.53
uPEn vs. 2+iPEn	-76.15	-84.16 to -68.13	Yes	****	<0.0001			Std. Deviation	23.6	5.42	5.292	21.07	20.1	8.019
PEn vs. 1iPEn	-24.76	-47.35 to -2.182	Yes	*	0.0324			Std. Error of Mean	8.343	1.916	1.871	7.451	7.106	2.835
PEn vs. 2iPEn	-43.78	-66.06 to -21.50	Yes	**	0.0012
PEn vs. 2+iPEn	-79.53	-88.01 to -71.05	Yes	****	<0.0001
1iPEn vs. 2iPEn	-19.02	-27.00 to -11.03	Yes	***	0.0004
1iPEn vs. 2+iPEn	-54.77	-75.88 to -33.66	Yes	***	0.0002
2iPEn vs. 2+iPEn	-35.75	-54.93 to -16.56	Yes	**	0.0017
Supplementary Figure 1b
HEK293T all targets - Reads with precise edit
Tukey's multiple comparisons test	Mean Diff.	95.00% CI of diff.	Below threshold?	Summary	Adjusted P Value
PE5 vs. uPEn	-16.88	-31.31 to -2.449	Yes	*	0.0235
PE5 vs. PEn	-3.752	-14.56 to 7.057	No	ns	0.7702
PE5 vs. 1iPEn	-14.22	-34.77 to 6.336	No	ns	0.2084
PE5 vs. 2iPEn	-16.83	-42.28 to 8.624	No	ns	0.2395
PE5 vs. 2+iPEn	-17.85	-42.18 to 6.484	No	ns	0.172
uPEn vs. PEn	13.13	8.667 to 17.59	Yes	****	<0.0001
uPEn vs. 1iPEn	2.66	-7.258 to 12.58	No	ns	0.8986
uPEn vs. 2iPEn	0.0536	-13.22 to 13.32	No	ns	>0.9999
uPEn vs. 2+iPEn	-0.9689	-13.59 to 11.65	No	ns	0.9996
PEn vs. 1iPEn	-10.47	-23.82 to 2.882	No	ns	0.1359
PEn vs. 2iPEn	-13.07	-30.26 to 4.108	No	ns	0.1515
PEn vs. 2+iPEn	-14.1	-30.50 to 2.305	No	ns	0.0956
1iPEn vs. 2iPEn	-2.606	-9.826 to 4.614	No	ns	0.7439
1iPEn vs. 2+iPEn	-3.629	-10.41 to 3.154	No	ns	0.4121
2iPEn vs. 2+iPEn	-1.023	-4.010 to 1.965	No	ns	0.7793
HeLa all targets - Reads with precise edit
Tukey's multiple comparisons test	Mean Diff.	95.00% CI of diff.	Below threshold?	Summary	Adjusted P Value
PE5 vs. uPEn	1.169	-6.515 to 8.854	No	ns	0.9896
PE5 vs. PEn	2.711	-4.927 to 10.35	No	ns	0.7555
PE5 vs. 1iPEn	-1.24	-14.53 to 12.05	No	ns	0.9989
PE5 vs. 2iPEn	-0.6484	-14.02 to 12.72	No	ns	>0.9999
PE5 vs. 2+iPEn	-1.228	-15.88 to 13.42	No	ns	0.9994
uPEn vs. PEn	1.542	0.7968 to 2.287	Yes	***	0.0009
uPEn vs. 1iPEn	-2.409	-9.709 to 4.890	No	ns	0.8014
uPEn vs. 2iPEn	-1.818	-8.639 to 5.004	No	ns	0.9009
uPEn vs. 2+iPEn	-2.397	-10.60 to 5.802	No	ns	0.8641
PEn vs. 1iPEn	-3.952	-11.47 to 3.572	No	ns	0.4285
PEn vs. 2iPEn	-3.36	-10.34 to 3.620	No	ns	0.5073
PEn vs. 2+iPEn	-3.939	-12.29 to 4.409	No	ns	0.5253
1iPEn vs. 2iPEn	0.5919	-1.455 to 2.639	No	ns	0.8691
1iPEn vs. 2+iPEn	0.01235	-1.845 to 1.870	No	ns	>0.9999
2iPEn vs. 2+iPEn	-0.5795	-2.500 to 1.341	No	ns	0.8494
Figure 2
Figure 2b, Comparison of specificity scores
Friedman Test - ANOVA results
Friedman test
P value	<0.0001
Exact or approximate P value?	Approximate
P value summary	****
Are means signif. different? (P < 0.05)	Yes
Number of groups	5
Friedman statistic	40.41
Data summary
Number of treatments (columns)	5
Number of subjects (rows)	14
Friedman Test - Multiple comparisons
Number of families	1
Number of comparisons per family	4
Alpha	0.05
Dunn's multiple comparisons test	Rank sum diff.	Significant?	Summary	Adjusted P Value	A-?
PEn vs. uPEn	-7	No	ns	>0.9999	B	uPEn
PEn vs. 1iPEn	-11	No	ns	0.7544	C	1iPEn
PEn vs. 2iPEn	-31	Yes	***	0.0008	D	2iPEn
PEn vs. 2+iPEn	-41	Yes	****	<0.0001	E	2+iPEn
Test details	Rank sum 1	Rank sum 2	Rank sum diff.	n1	n2	Z
PEn vs. uPEn	24	31	-7	14	14	0.8367
PEn vs. 1iPEn	24	35	-11	14	14	1.315
PEn vs. 2iPEn	24	55	-31	14	14	3.705
PEn vs. 2+iPEn	24	65	-41	14	14	4.9
Figure 3
Figure 3b
Table Analyzed	Prime edits - precise PCSK9 - K562
Column B	spaceRNA
vs.	vs,
Column A	springRNA
Paired t test
P value	<0,0001
P value summary	****
Significantly different (P < 0.05)?	Yes
One- or two-tailed P value?	Two-tailed
t, df	t=200,1, df=2
Number of pairs	3
Table Analyzed	Prime edits - precise PCSK9 - HEK293T
Column B	spaceRNA
vs.	vs,
Column A	springRNA
Paired t test
P value	0.0061
P value summary	**
Significantly different (P < 0.05)?	Yes
One- or two-tailed P value?	Two-tailed
t, df	t=12,77, df=2
Number of pairs	3
Table Analyzed	Prime edits - precise PCSK9 - HeLa
Column B	spaceRNA
vs.	vs,
Column A	springRNA
Paired t test
P value	0.0137
P value summary	*
Significantly different (P < 0.05)?	Yes
One- or two-tailed P value?	Two-tailed
t, df	t=8,458, df=2
Number of pairs	3
Table Analyzed	Prime edits - precise PCSK9 - HepG2
Column B	spaceRNA
vs.	vs,
Column A	springRNA
Paired t test
P value	0.0345
P value summary	*
Significantly different (P < 0.05)?	Yes
One- or two-tailed P value?	Two-tailed
t, df	t=5,244, df=2
Number of pairs	3
Table Analyzed	Prime edits - precise HBEGF- K562 T-test
Column B	spaceRNA
vs.	vs,
Column A	springRNA
Paired t test
P value	<0,0001
P value summary	****
Significantly different (P < 0.05)?	Yes
One- or two-tailed P value?	Two-tailed
t, df	t=189,3, df=2
Number of pairs	3
Table Analyzed	Prime edits - precise HBEGF- HEK293T T-test
Column B	spaceRNA
vs.	vs,
Column A	springRNA
Paired t test
P value	0.0002
P value summary	***
Significantly different (P < 0.05)?	Yes
One- or two-tailed P value?	Two-tailed
t, df	t=63,24, df=2
Number of pairs	3
Table Analyzed	Prime edits - precise HBEGF - HeLa T-test
Column B	spaceRNA
vs.	vs,
Column A	springRNA
Paired t test
P value	<0,0001
P value summary	****
Significantly different (P < 0.05)?	Yes
One- or two-tailed P value?	Two-tailed
t, df	t=146,6, df=2
Number of pairs	3
Table Analyzed	Prime edits - precise HBEGF- HepG2 T-test
Column B	spaceRNA
vs.	vs,
Column A	springRNA
Paired t test
P value	0.0003
P value summary	***
Significantly different (P < 0.05)?	Yes
One- or two-tailed P value?	Two-tailed
t, df	t=56,44, df=2
Number of pairs	3
Figure 3d
Table Analyzed	Prime edits with scaffold (%) PCSK9 all cell lines
Column B	spaceRNA
vs.	vs,
Column A	springRNA
Paired t test
P value	0.0003
P value summary	***
Significantly different (P < 0.05)?	Yes
One- or two-tailed P value?	Two-tailed
t, df	t=20,07, df=3
Number of pairs	4
Table Analyzed	Precision score PCSK9 all cell lines					springRNA	spaceRNA		fold change
					Mean	19.34	67.2		3.47466
Column B	spaceRNA				Std. Deviation	6.943	7.476
vs.	vs,				Std. Error of Mean	3.472	3.738
Column A	springRNA
					Lower 95% CI	8.295	55.3
Paired t test					Upper 95% CI	30.39	79.09
P value	0.0008
P value summary	***
Significantly different (P < 0.05)?	Yes
One- or two-tailed P value?	Two-tailed
t, df	t=14,13, df=3
Number of pairs	4
Table Analyzed	Prime edits with scaffold (%) HBEGF all cell lines
Column B	spaceRNA
vs.	vs,
Column A	springRNA
Paired t test
P value	0.0017
P value summary	**
Significantly different (P < 0.05)?	Yes
One- or two-tailed P value?	Two-tailed
t, df	t=10,87, df=3
Number of pairs	4
						springRNA	spaceRNA		fold change
Table Analyzed	Precision score HBEGF all cell lines				Mean	15.27	49.42		3.23641
					Std. Deviation	9.146	2.478
Column B	spaceRNA				Std. Error of Mean	4.573	1.239
vs.	vs,
Column A	springRNA
Paired t test
P value	0.0034
P value summary	**
Significantly different (P < 0.05)?	Yes
One- or two-tailed P value?	Two-tailed
t, df	t=8,505, df=3
Number of pairs	4
Figure 4
Figure 4a
PCSK9 Precise prime edits
Paired t test
P value	0.005
P value summary	**
Significantly different (P < 0.05)?	Yes
One- or two-tailed P value?	Two-tailed
t, df	t=14,04, df=2
Number of pairs	3
PCSK9 Prime edits with scaffold
Paired t test
P value	0.0057
P value summary	**
Significantly different (P < 0.05)?	Yes
One- or two-tailed P value?	Two-tailed
t, df	t=13,19, df=2
Number of pairs	3
PCSK9 Precision score
Paired t test
P value	0.0104
P value summary	*
Significantly different (P < 0.05)?	Yes
One- or two-tailed P value?	Two-tailed
t, df	t=9,709, df=2
Number of pairs	3
HBEGF Precise prime edits
Paired t test
P value	0.0123
P value summary	*
Significantly different (P < 0.05)?	Yes
One- or two-tailed P value?	Two-tailed
t, df	t=8,941, df=2
Number of pairs	3
HBEGF Prime edits with scaffold
Paired t test
P value	0.0018
P value summary	**
Significantly different (P < 0.05)?	Yes
One- or two-tailed P value?	Two-tailed
t, df	t=23,51, df=2
Number of pairs	3
HBEGF Precision score
Paired t test
P value	0.0027
P value summary	**
Significantly different (P < 0.05)?	Yes
One- or two-tailed P value?	Two-tailed
t, df	t=19,24, df=2
Number of pairs	3
Figure 4b						fold difference
Table Analyzed	spring_mMap3k15_ins5_% of PE with scaffold		Mean of column A	18.81		398.433
			Mean of column B	0.04721
Column B	spaceRNA		Difference between means (B - A) ± SEM	-18.77 ± 4.378
vs.	vs,		95% confidence interval	-27.58 to -9.960
Column A	springRNA		R squared (eta squared)	0.2811
Unpaired t test
P value	<0,0001
P value summary	****
Significantly different (P < 0.05)?	Yes
One- or two-tailed P value?	Two-tailed
t, df	t=4,721, df=47
Table Analyzed	spring_mMap3k15_ins5_Precision score		How big is the difference?			fold difference
			Mean of column A	23.91		2.03304
Column B	spaceRNA		Mean of column B	48.61
vs.	vs,		Difference between means (B - A) ± SEM	24.69 ± 9.323
Column A	springRNA		95% confidence interval	5.936 to 43.45
			R squared (eta squared)	0.1299
Unpaired t test
P value	0.011
P value summary	*
Significantly different (P < 0.05)?	Yes
One- or two-tailed P value?	Two-tailed
t, df	t=2,648, df=47
Table Analyzed	spring_mMap3k15_ins4_precise_editing		How big is the difference?			fold difference
			Mean of column A	19.5		1.84667
Column B	spaceRNA		Mean of column B	36.01
vs.	vs,		Difference between means (B - A) ± SEM	16.51 ± 7.465
Column A	springRNA		95% confidence interval	1.489 to 31.53
			R squared (eta squared)	0.09423
Unpaired t test
P value	0.0319
P value summary	*
Significantly different (P < 0.05)?	Yes
One- or two-tailed P value?	Two-tailed
t, df	t=2,211, df=47
